# Superovulation and aging perturb oocyte-granulosa cell communication

**DOI:** 10.1101/2023.10.30.563978

**Authors:** Klaudija Daugelaite, Perrine Lacour, Ivana Winkler, Marie-Luise Koch, Anja Schneider, Nina Schneider, Alexander Tolkachov, Xuan Phuoc Nguyen, Adriana Vilkaite, Julia Rehnitz, Duncan T. Odom, Angela Goncalves

## Abstract

*In vitro* fertilization has been developed to overcome reduced fertility, which is increasingly due to a decline in reproductive cell quality during aging. Here, we quantitatively investigated the interplay between superovulation and aging in mouse oocytes and their paired granulosa cells using newly adapted isolation techniques. We tested the hypothesis that superovulation disrupts oocyte maturation, revealing the key intercellular communication pathways dysregulated by forced hormonal stimulation. We further demonstrated that granulosa cell transcriptional markers can prospectively predict an associated oocyte’s early developmental potential. By using naturally ovulated old mice as a non-stimulated reference, we showed that aging and superovulation dysregulate similar genes and interact with each other. By comparing mice and human transcriptional responses of granulosa cells, we found that age-related dysregulation of hormonal responses and cell cycle pathways was shared, though substantial divergence exists in other pathways.

**Highlights:**

- Superovulation perturbs cumulus-oocyte communication
- Granulosa cell transcription predicts superovulated oocyte quality
- Superovulation and aging non-additively perturb similar sets of genes
