## Supplementary Tables and Movie for "Superovulation and aging perturb oocyte-granulosa cell communication": Supplementary Table 1 - QC table for SMART-Seq2 samples (gene expression and IVF).csv

name	cell_type	ovulation	age	number_of_reads	percent_of_uniquely_mapped_reads	percent_of_multi_mapped_reads	percent_of_unmapped_reads	number_of_genes	percent_mt_rna
SO3MOC01	OC	SO	Y	1873786	89.01	8.77	2.22	13898	0.738084503117306
SO3MOC02	OC	SO	Y	1160171	89.01	8.64	2.35	12896	0.979674159734859
SO3MOC04	OC	SO	Y	1986822	88.75	8.8	2.44	14715	0.992105345274129
SO3MOC05	OC	SO	Y	1272458	88.42	8.73	2.85	12727	0.648851736406896
SO3MOC06	OC	SO	Y	1052517	88.63	8.7	2.67	12907	1.00995712479487
SO3MOC07	OC	SO	Y	1135079	88.8	8.65	2.56	12962	0.568293309598433
SO3MOC09	OC	SO	Y	1020165	84.44	10.67	4.88	12871	0.62041621035211
SO3MOC10	OC	SO	Y	1755045	87.15	9.63	3.23	14040	1.01062024850371
SO3MOC13	OC	SO	Y	1529055	88.85	8.75	2.4	13399	0.882813337103699
SO3MOC14	OC	SO	Y	854476	88.46	8.81	2.73	12230	1.02217443852952
SO3MOC15	OC	SO	Y	1189425	87.85	9.21	2.93	12834	0.512888105033793
SO3MOC16	OC	SO	Y	742667	84.9	10.47	4.63	11910	0.733490772325724
SO3MOC17	OC	SO	Y	1578080	89.15	8.52	2.33	13356	0.699150346713607
SO3MOC18	OC	SO	Y	1705603	87.68	9.47	2.85	12386	0.936093914615436
SO3MOC19	OC	SO	Y	1814900	84.85	10.89	4.25	13410	1.24725455644125
SO3MOC20	OC	SO	Y	2429345	88.6	8.94	2.45	14871	0.389911585078677
SO3MOC21	OC	SO	Y	1937524	87.68	9.1	3.22	13357	0.734951901883856
SO3MOC22	OC	SO	Y	1026541	88.64	8.8	2.55	12409	0.758127516375218
SO3MOC23	OC	SO	Y	507741	89.4	8.16	2.45	11025	0.684217713476645
SO3MOC24	OC	SO	Y	716248	87.98	8.88	3.16	12248	0.609139533748492
SO3MOC25	OC	SO	Y	1058225	89.47	8.41	2.12	12598	0.470169021915184
SO3MOC26	OC	SO	Y	1074581	89.23	8.26	2.5	12829	0.394985754985755
SO3MOC27	OC	SO	Y	445760	89.15	8.39	2.46	11055	0.469233639935899
SO3MOC28	OC	SO	Y	3934783	84.85	10.22	4.93	14223	1.49838461685241
SO3MOC29	OC	SO	Y	1323358	88.81	8.81	2.38	13266	0.783126696883135
SO3MOC30	OC	SO	Y	892637	88.49	8.77	2.75	12651	0.776477867536788
SO3MOC31	OC	SO	Y	1127908	87.91	9	3.1	13085	0.933696240007018
SO3MOC32	OC	SO	Y	1271218	85.05	10.2	4.74	13328	1.43375982149215
SO3MOC33	OC	SO	Y	1308077	87.57	9.06	3.37	13506	0.579264495981454
SO3MGC02	GC	SO	Y	1358107	86.05	11.8	2.16	13967	2.24757726212109
SO3MGC04	GC	SO	Y	828407	84.41	13.2	2.39	12712	2.23151706197826
SO3MGC05	GC	SO	Y	392263	84.17	11.61	4.22	11657	3.60151660007027
SO3MGC06	GC	SO	Y	1667959	83.58	11.78	4.65	14763	3.91024293113733
SO3MGC07	GC	SO	Y	822105	87.03	10.2	2.76	13676	2.47329207578482
SO3MGC09	GC	SO	Y	1198486	82.57	14.6	2.83	9986	1.64181723331068
SO3MGC10	GC	SO	Y	1333877	84.56	13.66	1.78	12674	1.85786780686905
SO3MGC12	GC	SO	Y	87560	85.98	11.69	2.34	8325	2.66442053150892
SO3MGC13	GC	SO	Y	1317856	85.3	12.66	2.04	12971	2.55798442058862
SO3MGC14	GC	SO	Y	2120321	84.36	12.63	3.02	14062	2.63084170905077
SO3MGC15	GC	SO	Y	608204	84.91	12.86	2.24	11900	1.96979988505147
SO3MGC16	GC	SO	Y	66679	84.52	13.45	2.02	7219	2.73426257144032
SO3MGC17	GC	SO	Y	590982	84.13	12.35	3.52	12466	2.22110972048394
SO3MGC19	GC	SO	Y	22725	86.2	11.57	2.23	4855	2.71277963486758
SO3MGC20	GC	SO	Y	1803215	85.73	12.64	1.64	13768	2.03797590531885
SO3MGC21	GC	SO	Y	674506	82.96	14.34	2.7	12676	2.19070602884944
SO3MGC22	GC	SO	Y	779404	77.98	19.86	2.15	12381	2.27129002056695
SO3MGC23	GC	SO	Y	973351	85.84	12.08	2.08	13479	2.45795524373729
SO3MGC24	GC	SO	Y	711670	82.03	13.92	4.05	12509	3.76512115306835
SO3MGC25	GC	SO	Y	802181	85.47	12.2	2.33	12463	1.999960858341
SO3MGC26	GC	SO	Y	846195	84.74	12.98	2.28	12955	1.8464865747164
SO3MGC27	GC	SO	Y	670770	85.74	11.17	3.1	13290	2.68704811188881
SO3MGC28	GC	SO	Y	1959092	85.85	12.29	1.86	14748	1.83229790939492
SO3MGC29	GC	SO	Y	663286	83.74	13.83	2.43	12528	2.52392435135701
SO3MGC30	GC	SO	Y	2798002	86.52	11.71	1.77	15027	2.11274896233604
SO3MGC31	GC	SO	Y	2064313	85.85	12.35	1.8	14083	2.45311499344205
SO3MGC32	GC	SO	Y	1886492	85.21	13.02	1.77	14177	2.50209125196284
SO3MGC33	GC	SO	Y	64053	86.37	10.9	2.73	7236	2.9873417721519
SO12MOC02	OC	SO	O	4343985	88.76	9.41	1.83	14627	0.821816314053832
SO12MOC03	OC	SO	O	3335949	88.5	8.87	2.64	15191	0.563389086773827
SO12MOC04	OC	SO	O	1409149	86.67	10.88	2.44	11370	1.61211480780601
SO12MOC05	OC	SO	O	2050371	86.79	9.51	3.71	13916	0.797737721757102
SO12MOC06	OC	SO	O	1615466	74.94	13.97	11.09	12702	0.624075465860159
SO12MOC08	OC	SO	O	1403559	80.85	11.65	7.5	12694	1.45287748357387
SO12MOC09	OC	SO	O	2204039	88	9.25	2.75	14208	1.17992281661111
SO12MOC14	OC	SO	O	2753165	86.34	11.13	2.53	14357	1.60659299831685
SO12MOC16	OC	SO	O	417540	86.64	9.68	3.68	10716	1.02978913985523
SO12MOC17	OC	SO	O	1053245	85.87	11.02	3.1	12207	1.80979705435527
SO12MOC18	OC	SO	O	924418	86.52	10.41	3.06	12189	1.26735271772913
SO12MOC19	OC	SO	O	1213682	85.19	10.94	3.88	12386	1.50644667079804
SO12MOC20	OC	SO	O	1236562	86.29	10.48	3.23	12735	1.41452784654171
SO12MOC22	OC	SO	O	1720632	87.82	9.79	2.39	12869	1.3752726387643
SO12MOC24	OC	SO	O	2342305	88.57	9.29	2.14	13729	0.761837076527984
SO12MOC25	OC	SO	O	1360127	86.25	10.55	3.21	12859	1.41168516493582
SO12MOC26	OC	SO	O	2035724	86.45	10.77	2.77	13399	1.59377207348311
SO12MOC27	OC	SO	O	1694499	83.04	11.26	5.7	13342	0.495821184540006
SO12MOC28	OC	SO	O	1482921	86.98	9.92	3.09	12574	1.04690734069699
SO12MOC29	OC	SO	O	1394369	87.84	10.17	1.99	12070	1.42433578923867
SO12MOC30	OC	SO	O	1476245	89.12	9.03	1.86	12418	0.861697757817143
SO12MGC02	GC	SO	O	1201318	85.57	12.62	1.81	13203	1.72085261770391
SO12MGC03	GC	SO	O	1797816	86.03	12.01	1.96	13928	1.58406722108892
SO12MGC04	GC	SO	O	2076752	83.99	13.95	2.07	13520	2.69523498180384
SO12MGC05	GC	SO	O	1495298	84.96	13.19	1.84	14103	2.29805815161927
SO12MGC06	GC	SO	O	1463253	85.7	12.46	1.85	14023	2.30751606010087
SO12MGC08	GC	SO	O	1268169	80.57	11.01	8.42	13939	2.26659980302799
SO12MGC09	GC	SO	O	1410131	85.96	12.17	1.86	14241	2.24193904083946
SO12MGC14	GC	SO	O	1233403	84.08	14	1.92	13191	2.18370617499938
SO12MGC15	GC	SO	O	1268218	85.81	12.57	1.61	13735	2.02754497410986
SO12MGC16	GC	SO	O	2067411	85.1	13.4	1.51	14262	2.40002747568468
SO12MGC17	GC	SO	O	1334148	81.45	14.37	4.18	11726	2.72262370110601
SO12MGC18	GC	SO	O	1297324	85.9	12.26	1.83	13531	1.68053683408545
SO12MGC19	GC	SO	O	1360899	86.5	11.91	1.59	13292	1.51506213147366
SO12MGC20	GC	SO	O	1316347	85.63	12.51	1.86	13321	1.84648021693653
SO12MGC22	GC	SO	O	1501437	86.61	11.76	1.64	13538	1.78330628402745
SO12MGC26	GC	SO	O	1623248	85.15	12.78	2.07	13506	1.93979657383902
SO12MGC27	GC	SO	O	1270247	81.87	14.71	3.42	13761	4.22991991120506
SO12MGC29	GC	SO	O	1596146	84.81	13.07	2.12	13854	2.31111875846061
SO12MGC30	GC	SO	O	1364251	81.39	13.38	5.23	13495	4.03954691036369
NO3MOC02	OC	NO	Y	3093520	83.68	11.31	5.02	15347	1.55700067081362
NO3MOC03	OC	NO	Y	1793047	84.02	10.92	5.06	13920	1.77646515450066
NO3MOC04	OC	NO	Y	1736976	84.51	12.9	2.6	11810	3.01985086472619
NO3MOC08	OC	NO	Y	1783312	83.53	12.85	3.62	11438	2.46344639030742
NO3MOC10	OC	NO	Y	1616714	85.93	10.62	3.45	13494	1.44866754883458
NO3MOC12	OC	NO	Y	1417913	83.84	12.65	3.52	12542	2.20600259361939
NO3MOC13	OC	NO	Y	1691728	87.12	10.81	2.06	12490	1.56370666532316
NO3MOC14	OC	NO	Y	3077749	83.74	13.94	2.33	12065	2.78396667208792
NO3MOC15	OC	NO	Y	2372758	85.14	13.04	1.83	11975	2.97144266507722
NO3MOC17	OC	NO	Y	1800627	85.9	12.4	1.7	12154	3.20963535066669
NO3MOC18	OC	NO	Y	1750335	86.27	12.02	1.71	12089	2.06777658828307
NO3MOC19	OC	NO	Y	1732749	85.15	12.86	2	11724	3.20338726243746
NO3MOC21	OC	NO	Y	1680906	87.2	11.26	1.53	10863	2.31968724266193
NO3MGC02	GC	NO	Y	1403394	81.36	13.42	5.23	12892	4.2084208562546
NO3MGC03	GC	NO	Y	838479	84.64	12.79	2.57	12192	1.80158324601565
NO3MGC04	GC	NO	Y	1703206	85.88	12.11	2.01	14755	2.53621055487444
NO3MGC08	GC	NO	Y	2414718	82.54	15.99	1.47	13562	3.65042381815882
NO3MGC10	GC	NO	Y	1524706	82.38	15.9	1.72	13088	4.31930879314079
NO3MGC12	GC	NO	Y	1320177	80.77	14.37	4.87	11746	4.21412594188408
NO3MGC13	GC	NO	Y	1373045	81.48	16.72	1.8	12851	4.1186290552921
NO3MGC14	GC	NO	Y	1658730	82.45	15.67	1.89	13245	3.51795022186844
NO3MGC15	GC	NO	Y	1352329	82.69	15.23	2.07	13563	3.02167684134633
NO3MGC17	GC	NO	Y	1489719	82.98	15.27	1.76	13048	2.78807177939523
NO3MGC18	GC	NO	Y	2950065	81.97	16.68	1.35	14116	3.18550438257881
NO3MGC19	GC	NO	Y	1395585	84.47	13.49	2.04	13186	2.01844858311558
NO3MGC21	GC	NO	Y	1713764	83.1	14.78	2.12	15449	3.22569139357454
NO12MOC01	OC	NO	O	1720338	88.47	9.33	2.2	13143	1.36292164533065
NO12MOC08	OC	NO	O	2136856	87.74	9.83	2.43	14548	0.936620728625928
NO12MOC09	OC	NO	O	1702961	88.07	9.99	1.94	12699	1.45416556856567
NO12MOC10	OC	NO	O	1440894	86.98	10.39	2.64	12101	2.37391686477534
NO12MOC11	OC	NO	O	1212324	85.33	9.84	4.83	12872	0.799159229008733
NO12MOC12	OC	NO	O	1162158	89.03	8.9	2.07	12242	1.11460688368563
NO12MOC13	OC	NO	O	1312107	87.22	10.42	2.36	12408	1.65601028551537
NO12MOC14	OC	NO	O	1258711	88.29	9.26	2.44	12422	1.0806140641641
NO12MOC15	OC	NO	O	1262866	89.05	8.63	2.31	13103	1.03535182187412
NO12MOC16	OC	NO	O	1650369	88.59	9.27	2.15	13021	0.872664663422087
NO12MOC17	OC	NO	O	1646590	86.99	9.94	3.07	12869	1.57964366731931
NO12MOC18	OC	NO	O	1328228	87.74	10.28	1.98	12143	1.66927701238898
NO12MOC19	OC	NO	O	1238226	89.18	8.89	1.93	12410	0.609390805613663
NO12MOC20	OC	NO	O	1210788	87.32	9.23	3.45	12912	0.902214744132023
NO12MOC21	OC	NO	O	507604	86.43	9.76	3.81	11055	0.800896443739651
NO12MOC23	OC	NO	O	1308912	88.45	9.45	2.1	12378	0.920456995042035
NO12MOC24	OC	NO	O	1915849	88.39	8.68	2.93	13772	0.838775523386883
NO12MOC26	OC	NO	O	1872761	86.94	10.77	2.28	12770	1.96647608407689
NO12MOC27	OC	NO	O	1501061	87.61	9.97	2.42	12758	1.23246763191099
NO12MGC01	GC	NO	O	1687861	85.97	12.32	1.71	14320	2.09751393925687
NO12MGC02	GC	NO	O	1164301	86.57	10.77	2.67	14302	2.60857940704652
NO12MGC04	GC	NO	O	1451332	81.89	16.05	2.06	13771	1.97009609319927
NO12MGC05	GC	NO	O	1574087	80.72	12.35	6.93	13927	3.75647839296274
NO12MGC06	GC	NO	O	2183497	84.11	14.42	1.47	13993	0.967035552812987
NO12MGC07	GC	NO	O	2201356	84.71	13.48	1.82	14984	2.3077278111971
NO12MGC08	GC	NO	O	1793351	83.88	14.19	1.93	13259	2.34317423991504
NO12MGC09	GC	NO	O	1672989	86.46	11.23	2.32	15287	2.82352737322717
NO12MGC10	GC	NO	O	1532686	85.56	12.6	1.84	14499	2.68055160115685
NO12MGC11	GC	NO	O	1343499	84.37	12.39	3.24	14691	4.94740180789766
NO12MGC12	GC	NO	O	1825967	86.25	11.03	2.73	15256	3.2117455926047
NO12MGC14	GC	NO	O	1693630	86.2	11.55	2.26	15176	3.66375055056879
NO12MGC15	GC	NO	O	2392028	85.43	12.9	1.67	15337	2.67054324561566
NO12MGC16	GC	NO	O	2106950	85.67	12.68	1.65	14135	2.42790007484568
NO12MGC17	GC	NO	O	2175905	86.53	11.59	1.88	15420	2.7116091829579
NO12MGC18	GC	NO	O	2420700	85.43	12.55	2.02	15704	2.97124861091446
NO12MGC19	GC	NO	O	1898514	85.85	11.86	2.28	15069	2.53014465636784
NO12MGC21	GC	NO	O	3444653	85.49	12.5	2.01	16286	2.92949532600434
NO12MGC22	GC	NO	O	1752718	87.01	10.8	2.19	15291	2.88460230503384
NO12MGC24	GC	NO	O	2584660	86.71	10.94	2.35	16444	3.70658275011457
NO12MGC27	GC	NO	O	1525839	85.77	11.85	2.38	14310	2.46901805793723
SO3MGC01_rep	GC	SO	Y	3697423	81.29	12.26	6.45	16530	4.45660920054052
SO3MGC18_rep	GC	SO	Y	2331454	82.38	11.71	5.92	15648	4.325347578527
SO12MOC15_rep	OC	SO	O	3393497	81.73	12.45	5.83	13724	3.19956747469903
NO12MOC02_rep	OC	NO	O	4229907	82.72	11.91	5.37	14086	3.65907033196457
NO12MOC04_rep	OC	NO	O	4726835	84.8	9.41	5.78	16288	1.37351524236325
NO12MOC05_rep	OC	NO	O	4284226	83.51	11.29	5.19	14918	2.45213908142809
NO12MOC06_rep	OC	NO	O	3667271	83.65	10.12	6.23	15611	1.95681863473807
NO12MOC22_rep	OC	NO	O	5058538	83.26	11.04	5.69	15409	2.23281556449534
NO12MOC07_rep	OC	NO	O	3067633	82.93	10.38	6.69	15082	1.9553066338719
SO12MGC25_rep	GC	SO	O	3378087	81.09	13.4	5.51	15645	3.09496921110724
SO12MOC07	OC	SO	O	804807	78.76	12.89	8.36	11380	1.35593409412893
SO12MOC12	OC	SO	O	1128106	84.13	9.86	6.01	12853	1.83795630730916
SO12MGC23	GC	SO	O	1332690	80.38	14.52	5.11	14206	4.35324955745326
NO3MOC06	OC	NO	Y	1159067	82.21	10.95	6.84	13087	1.802163228041
NO3MGC07	GC	NO	Y	812775	81.64	13.06	5.31	13035	4.02670221734272
NO3MGC09	GC	NO	Y	1240922	80.24	14.49	5.26	13988	4.27399964274102
NO3MGC11	GC	NO	Y	972087	77.42	17.33	5.24	12464	5.4030380036443
NO3MGC16	GC	NO	Y	1258993	79.89	14.92	5.19	13504	3.16344124684325
NO12MOC25	OC	NO	O	917986	84.65	9.72	5.63	12346	1.66546845302372
SO3MOC03_rep	OC	SO	Y	7064592	88.37	8.84	2.8	16998	0.82013765702834
SO3MOC11_rep	OC	SO	Y	6819611	86.49	9.62	3.89	17038	0.650734877277126
SO12MOC10_rep	OC	SO	O	8294379	78.46	13.38	8.16	15848	3.46784442912876
SO12MOC21_rep	OC	SO	O	7511640	86	11	3.01	15397	1.42727232265862
SO3MGC08_rep	GC	SO	Y	7335172	83.44	14.19	2.37	17722	3.10032454584847
SO12MGC01_rep	GC	SO	O	7362215	85.91	11.67	2.42	14466	1.6787525161891
SO12MGC13_rep	GC	SO	O	9885702	84.45	10.89	4.66	21773	2.74207579787348
NO3MOC20_rep	OC	NO	Y	8332105	87.96	9.96	2.09	12140	0.840314882494107
NO3MGC01_rep	GC	NO	Y	7982976	84.01	13.76	2.23	17163	3.30428006607504
