## Supplementary Tables and Movie for "Superovulation and aging perturb oocyte-granulosa cell communication": Supplementary Table 2 - Pairing of oocytes and granulosa cell samples used in the gene expression analyses.csv

OC	GC	group
NO12MOC01	NO12MGC01	O_NO
NO12MOC08	NO12MGC08	O_NO
NO12MOC09	NO12MGC09	O_NO
NO12MOC10	NO12MGC10	O_NO
NO12MOC11	NO12MGC11	O_NO
NO12MOC12	NO12MGC12	O_NO
NO12MOC13	NA	O_NO
NO12MOC14	NO12MGC14	O_NO
NO12MOC15	NO12MGC15	O_NO
NO12MOC16	NO12MGC16	O_NO
NO12MOC17	NO12MGC17	O_NO
NO12MOC18	NO12MGC18	O_NO
NO12MOC19	NO12MGC19	O_NO
NO12MOC20	NA	O_NO
NO12MOC21	NO12MGC21	O_NO
NO12MOC23	NA	O_NO
NO12MOC24	NO12MGC24	O_NO
NO12MOC26	NA	O_NO
NO12MOC27	NO12MGC27	O_NO
NO3MOC02	NO3MGC02	Y_NO
NO3MOC03	NO3MGC03	Y_NO
NO3MOC04	NO3MGC04	Y_NO
NO3MOC08	NO3MGC08	Y_NO
NO3MOC10	NO3MGC10	Y_NO
NO3MOC12	NO3MGC12	Y_NO
NO3MOC13	NO3MGC13	Y_NO
NO3MOC14	NO3MGC14	Y_NO
NO3MOC15	NO3MGC15	Y_NO
NO3MOC17	NO3MGC17	Y_NO
NO3MOC18	NO3MGC18	Y_NO
NO3MOC19	NO3MGC19	Y_NO
NO3MOC21	NO3MGC21	Y_NO
SO12MOC02	SO12MGC02	O_SO
SO12MOC03	SO12MGC03	O_SO
SO12MOC04	SO12MGC04	O_SO
SO12MOC05	SO12MGC05	O_SO
SO12MOC06	SO12MGC06	O_SO
SO12MOC08	SO12MGC08	O_SO
SO12MOC09	SO12MGC09	O_SO
SO12MOC14	SO12MGC14	O_SO
SO12MOC16	SO12MGC16	O_SO
SO12MOC17	SO12MGC17	O_SO
SO12MOC18	SO12MGC18	O_SO
SO12MOC19	SO12MGC19	O_SO
SO12MOC20	SO12MGC20	O_SO
SO12MOC22	SO12MGC22	O_SO
SO12MOC24	NA	O_SO
SO12MOC25	NA	O_SO
SO12MOC26	SO12MGC26	O_SO
SO12MOC27	SO12MGC27	O_SO
SO12MOC28	NA	O_SO
SO12MOC29	SO12MGC29	O_SO
SO12MOC30	SO12MGC30	O_SO
SO3MOC01	NA	Y_SO
SO3MOC02	SO3MGC02	Y_SO
SO3MOC04	SO3MGC04	Y_SO
SO3MOC05	SO3MGC05	Y_SO
SO3MOC06	SO3MGC06	Y_SO
SO3MOC07	SO3MGC07	Y_SO
SO3MOC09	SO3MGC09	Y_SO
SO3MOC10	SO3MGC10	Y_SO
SO3MOC13	SO3MGC13	Y_SO
SO3MOC14	SO3MGC14	Y_SO
SO3MOC15	SO3MGC15	Y_SO
SO3MOC16	SO3MGC16	Y_SO
SO3MOC17	SO3MGC17	Y_SO
SO3MOC18	NA	Y_SO
SO3MOC19	SO3MGC19	Y_SO
SO3MOC20	SO3MGC20	Y_SO
SO3MOC21	SO3MGC21	Y_SO
SO3MOC22	SO3MGC22	Y_SO
SO3MOC23	SO3MGC23	Y_SO
SO3MOC24	SO3MGC24	Y_SO
SO3MOC25	SO3MGC25	Y_SO
SO3MOC26	SO3MGC26	Y_SO
SO3MOC27	SO3MGC27	Y_SO
SO3MOC28	SO3MGC28	Y_SO
SO3MOC29	SO3MGC29	Y_SO
SO3MOC30	SO3MGC30	Y_SO
SO3MOC31	SO3MGC31	Y_SO
SO3MOC32	SO3MGC32	Y_SO
SO3MOC33	SO3MGC33	Y_SO
NO12MOC02_rep	NO12MGC02	O_NO
NO12MOC04_rep	NO12MGC04	O_NO
NO12MOC05_rep	NO12MGC05	O_NO
NO12MOC06_rep	NO12MGC06	O_NO
NO12MOC07_rep	NO12MGC07	O_NO
NO12MOC22_rep	NO12MGC22	O_NO
NO12MOC25	NA	O_NO
NO3MOC06	NA	Y_NO
SO12MOC15_rep	SO12MGC15	O_SO
SO12MOC07	NA	O_SO
SO12MOC12	NA	O_SO
NO3MOC20_rep	NA	Y_NO
SO12MOC10_rep	NA	O_SO
SO12MOC21_rep	NA	O_SO
SO3MOC03_rep	NA	Y_SO
SO3MOC11_rep	NA	Y_SO
NA	SO3MGC12	Y_SO
NA	NO3MGC07	Y_NO
NA	NO3MGC09	Y_NO
NA	NO3MGC11	Y_NO
NA	NO3MGC16	Y_NO
NA	SO12MGC23	O_SO
NA	SO12MGC25_rep	O_SO
NA	SO3MGC01_rep	Y_SO
NA	SO3MGC18_rep	Y_SO
NA	NO3MGC01_rep	Y_NO
NA	SO12MGC01_rep	O_SO
NA	SO12MGC13_rep	O_SO
NA	SO3MGC08_rep	Y_SO
