## Supplementary Tables and Movie for "Superovulation and aging perturb oocyte-granulosa cell communication": Supplementary Table 3 - Cell-type-specific marker genes identified from our data.xlsx

### Sheet: markers_oc&gc
Oocyte Markers
gene	avg_log2FC	pct.1	pct.2	p_val_adj
Defb8	3.63701	1	0.056	3.99491e-30
Olfr1104	3.72296	1	0.056	4.19529e-30
Tmc5	3.29164	1	0.056	4.30714e-30
Olfr214	3.57283	1	0.056	4.31326e-30
Trpv3	3.7113	1	0.056	4.74971e-30
Vmn2r25	3.34751	1	0.056	4.79084e-30
Ndufb11b	3.67354	1	0.056	4.87665e-30
Shc3	3.46709	1	0.056	5.06078e-30
Opalin	3.67026	1	0.056	5.18492e-30
St18	2.95321	1	0.056	5.47513e-30
Dppa1	3.26867	1	0.056	5.86847e-30
Dynlt5	3.29732	1	0.056	5.88875e-30
Ankrd66	3.41966	1	0.056	5.99944e-30
Cyp4a14	3.24238	1	0.056	6.05482e-30
Raet1d	3.422	1	0.067	6.47077e-30
Tarm1	3.47312	1	0.067	6.68569e-30
Naip1	3.81778	1	0.067	7.13584e-30
4930500H12Rik	3.72256	1	0.067	4.98085e-30
Gm31452	3.61328	1	0.056	3.58872e-30
Gm12130	3.53363	1	0.056	3.91526e-30
Gm13061	3.43005	1	0.056	3.96394e-30
Gm50097	3.45697	1	0.056	3.99251e-30
Gm22000	3.63027	1	0.056	4.03078e-30
Gm49938	3.65926	1	0.056	4.05746e-30
Gm35733	3.4809	1	0.056	4.30789e-30
Gm49742	3.61328	1	0.056	4.73596e-30
Gm50223	3.69092	1	0.056	4.78366e-30
Gm44561	3.61442	1	0.056	4.85597e-30
Gm19583	3.70635	1	0.056	5.07374e-30
Gm8605	3.66289	1	0.067	5.2162e-30
Gm5723	3.14169	1	0.056	5.29694e-30
Gm33301	3.60986	1	0.056	5.47368e-30
Gm49271	3.33651	1	0.056	5.55667e-30
Gm42945	3.63027	1	0.056	5.5597e-30
Gm42848	3.26722	1	0.056	5.64702e-30
Gm30624	3.22757	1	0.056	5.70931e-30
Gm11548	2.84049	1	0.067	5.95663e-30
Gm45277	3.68832	1	0.067	6.05069e-30
Gm45400	3.85544	1	0.079	6.35795e-30
Gm10745	3.94263	1	0.079	6.38946e-30
Gm47407	3.85012	1	0.067	6.51253e-30
Gm7789	3.79651	1	0.067	6.52985e-30
Gm42953	3.75199	1	0.067	6.53688e-30
1700057H21Rik	3.17166	1	0.079	6.70223e-30
Gm37381	3.8591	1	0.079	6.7271e-30
Gm45271	3.71258	1	0.079	6.85887e-30
C530044C16Rik	3.05318	1	0.056	6.89794e-30
Gm29129	2.77129	1	0.067	7.04436e-30
Gm47672	3.69832	1	0.067	7.10995e-30
Tbx3os2	3.04362	1	0.067	7.23608e-30
Granulosa Cell Markers
gene	avg_log2FC	pct.1	pct.2	p_val_adj
Grem2	4.42472	1	0.011	2.56e-31
Mogs	4.52355	1	0.011	2.56e-31
Cebpa	4.46521	1	0.011	2.56e-31
Bves	3.33697	1	0.011	2.61e-31
Gdnf	3.75096	1	0.022	3.65e-31
Glis2	3.91879	1	0.022	3.74e-31
Sowahc	4.05772	1	0.022	3.76e-31
Hsd17b11	3.31215	1	0.022	3.88e-31
Slc6a8	4.10873	1	0.022	4.07e-31
Cyp2d22	4.27288	1	0.032	5.52e-31
Htra3	4.50222	1	0.032	5.52e-31
Cd276	4.11485	1	0	1.69e-31
Camk2n1	4.1618	1	0	1.69e-31
AI837181	3.95799	1	0.011	2.48e-31
Olfr1033	4.18391	1	0.011	2.49e-31
Fblim1	4.17861	1	0.011	2.5e-31
Vegfa	4.3707	1	0.011	2.51e-31
Olfr1251	3.7532	1	0.011	2.51e-31
Erbb2	3.82172	1	0.011	2.51e-31
Fuom	3.80231	1	0.011	2.51e-31
Zfp287	3.9372	1	0.011	2.52e-31
Ifih1	4.21533	1	0.011	2.61e-31
E430018J23Rik	3.74891	1	0.011	3.1e-31
2310030G06Rik	3.90508	1	0.022	3.57e-31
Rassf9	3.95812	1	0.022	3.59e-31
Emc9	4.33828	1	0.022	3.61e-31
Layn	4.46368	1	0.022	3.65e-31
Isg20l2	3.6151	1	0.022	3.87e-31
Ier5	4.47013	1	0.022	3.93e-31
Gucy2g	3.60991	1	0.022	4.03e-31
Mmp19	4.00984	1	0.022	4.59e-31
Tnfrsf22	3.59351	1	0.032	5.01e-31
Dnajc12	4.42424	1	0.032	5.2e-31
Cd302	4.25982	1	0.032	5.21e-31
Dnase2a	4.33177	1	0.032	5.22e-31
Helz2	4.71508	1	0.032	5.26e-31
Igip	3.66829	1	0.032	5.44e-31
Tle3	4.44024	1	0.032	5.54e-31
Ccdc160	3.95737	1	0.032	5.6e-31
Rhod	4.00618	1	0.032	5.84e-31
C77080	4.01572	1	0.032	5.85e-31
Tceal1	4.0477	1	0.032	6.05e-31
Gm42528	4.52425	1	0.011	2.5e-31
Trmt61b	3.5963	1	0.011	2.53e-31
Mir99ahg	4.08579	1	0.011	2.87e-31
8030451A03Rik	4.2169	1	0.011	3.57e-31
1700108F19Rik	3.77308	1	0.022	3.68e-31
Gm50114	4.07947	1	0.022	3.76e-31
Zfp37	3.52556	1	0.022	5.09e-31
5330431K02Rik	4.94454	1	0.032	5.28e-31
