## Supplementary Tables and Movie for "Superovulation and aging perturb oocyte-granulosa cell communication": Supplementary Table 4 - Overrepresentation analysis table for oocytes and granulosa cells in SMART-seq2.xls

### Sheet: oc_ora_tables
Overrepresentation analysis in oocytes
pathway	description	in_set_df	df	n_df	in_set	p_value	p_value_adj	gene_ratio	p_value_adj_final
HALLMARK_MITOTIC_SPINDLE	http://www.gsea-msigdb.org/gsea/msigdb/cards/HALLMARK_MITOTIC_SPINDLE	45	3519	12228	192	0.00510491	0.0116021	0.234375	0.0409195
HALLMARK_G2M_CHECKPOINT	http://www.gsea-msigdb.org/gsea/msigdb/cards/HALLMARK_G2M_CHECKPOINT	49	3519	12228	188	0.000310461	0.00194038	0.260638	0.00470826
HALLMARK_APOPTOSIS	http://www.gsea-msigdb.org/gsea/msigdb/cards/HALLMARK_APOPTOSIS	34	3519	12228	121	0.000584646	0.00265748	0.280992	0.00776258
HALLMARK_ESTROGEN_RESPONSE_EARLY	http://www.gsea-msigdb.org/gsea/msigdb/cards/HALLMARK_ESTROGEN_RESPONSE_EARLY	36	3519	12228	146	0.00491462	0.0116021	0.246575	0.0400517
HALLMARK_OXIDATIVE_PHOSPHORYLATION	http://www.gsea-msigdb.org/gsea/msigdb/cards/HALLMARK_OXIDATIVE_PHOSPHORYLATION	48	3519	12228	190	0.000753256	0.00289714	0.252632	0.00957377
KEGG_OXIDATIVE_PHOSPHORYLATION	http://www.gsea-msigdb.org/gsea/msigdb/cards/KEGG_OXIDATIVE_PHOSPHORYLATION	34	3519	12228	109	6.46952e-05	0.00222153	0.311927	0.00135929
KEGG_OOCYTE_MEIOSIS	http://www.gsea-msigdb.org/gsea/msigdb/cards/KEGG_OOCYTE_MEIOSIS	27	3519	12228	93	0.00120538	0.0180732	0.290323	0.0139273
SIG_INSULIN_RECEPTOR_PATHWAY_IN_CARDIAC_MYOCYTES	http://www.gsea-msigdb.org/gsea/msigdb/cards/SIG_INSULIN_RECEPTOR_PATHWAY_IN_CARDIAC_MYOCYTES	15	3519	12228	47	0.00540337	0.0474879	0.319149	0.0424879
REACTOME_CELL_CYCLE_CHECKPOINTS	http://www.gsea-msigdb.org/gsea/msigdb/cards/REACTOME_CELL_CYCLE_CHECKPOINTS	72	3519	12228	258	1.01975e-06	7.11272e-05	0.27907	3.82597e-05
REACTOME_REGULATION_OF_INSULIN_SECRETION	http://www.gsea-msigdb.org/gsea/msigdb/cards/REACTOME_REGULATION_OF_INSULIN_SECRETION	17	3519	12228	51	0.00187698	0.0253904	0.333333	0.0199533
REACTOME_INTRINSIC_PATHWAY_FOR_APOPTOSIS	http://www.gsea-msigdb.org/gsea/msigdb/cards/REACTOME_INTRINSIC_PATHWAY_FOR_APOPTOSIS	15	3519	12228	44	0.0026574	0.0307322	0.340909	0.0257144
REACTOME_GLUCAGON_LIKE_PEPTIDE_1_GLP1_REGULATES_INSULIN_SECRETION	http://www.gsea-msigdb.org/gsea/msigdb/cards/REACTOME_GLUCAGON_LIKE_PEPTIDE_1_GLP1_REGULATES_INSULIN_SECRETION	12	3519	12228	29	0.00104022	0.016584	0.413793	0.0122971
REACTOME_MITOTIC_SPINDLE_CHECKPOINT	http://www.gsea-msigdb.org/gsea/msigdb/cards/REACTOME_MITOTIC_SPINDLE_CHECKPOINT	36	3519	12228	107	6.15026e-06	0.000311986	0.336449	0.000185112
REACTOME_METABOLISM_OF_STEROIDS	http://www.gsea-msigdb.org/gsea/msigdb/cards/REACTOME_METABOLISM_OF_STEROIDS	34	3519	12228	114	0.000172368	0.00474968	0.298246	0.00294646
REACTOME_ESTROGEN_DEPENDENT_GENE_EXPRESSION	http://www.gsea-msigdb.org/gsea/msigdb/cards/REACTOME_ESTROGEN_DEPENDENT_GENE_EXPRESSION	27	3519	12228	96	0.00201253	0.0262041	0.28125	0.0208145
GO_ESTABLISHMENT_OF_SPINDLE_ORIENTATION	http://www.gsea-msigdb.org/gsea/msigdb/cards/GO_ESTABLISHMENT_OF_SPINDLE_ORIENTATION	13	3519	12228	38	0.00483996	0.0386889	0.342105	0.0396408
GO_STEROID_BIOSYNTHETIC_PROCESS	http://www.gsea-msigdb.org/gsea/msigdb/cards/GO_STEROID_BIOSYNTHETIC_PROCESS	41	3519	12228	137	3.59678e-05	0.000752327	0.29927	0.000834318
GO_ATTACHMENT_OF_SPINDLE_MICROTUBULES_TO_KINETOCHORE	http://www.gsea-msigdb.org/gsea/msigdb/cards/GO_ATTACHMENT_OF_SPINDLE_MICROTUBULES_TO_KINETOCHORE	14	3519	12228	33	0.00029588	0.00411825	0.424242	0.00452207
GO_REGULATION_OF_CELL_CYCLE_CHECKPOINT	http://www.gsea-msigdb.org/gsea/msigdb/cards/GO_REGULATION_OF_CELL_CYCLE_CHECKPOINT	11	3519	12228	30	0.00512537	0.0401603	0.366667	0.0409195
GO_REGULATION_OF_MAPK_CASCADE	http://www.gsea-msigdb.org/gsea/msigdb/cards/GO_REGULATION_OF_MAPK_CASCADE	108	3519	12228	480	0.000135428	0.00221209	0.225	0.00246535
GO_RESPONSE_TO_STEROID_HORMONE	http://www.gsea-msigdb.org/gsea/msigdb/cards/GO_RESPONSE_TO_STEROID_HORMONE	70	3519	12228	269	1.97255e-05	0.000451468	0.260223	0.000501416
GO_SPINDLE_LOCALIZATION	http://www.gsea-msigdb.org/gsea/msigdb/cards/GO_SPINDLE_LOCALIZATION	18	3519	12228	50	0.000495488	0.00642172	0.36	0.00694532
GO_INSULIN_SECRETION	http://www.gsea-msigdb.org/gsea/msigdb/cards/GO_INSULIN_SECRETION	39	3519	12228	140	0.000293178	0.00409579	0.278571	0.00449479
GO_INTRACELLULAR_STEROID_HORMONE_RECEPTOR_SIGNALING_PATHWAY	http://www.gsea-msigdb.org/gsea/msigdb/cards/GO_INTRACELLULAR_STEROID_HORMONE_RECEPTOR_SIGNALING_PATHWAY	33	3519	12228	103	4.55199e-05	0.000899645	0.320388	0.000999197
GO_NEGATIVE_REGULATION_OF_MAPK_CASCADE	http://www.gsea-msigdb.org/gsea/msigdb/cards/GO_NEGATIVE_REGULATION_OF_MAPK_CASCADE	36	3519	12228	126	0.000288743	0.00404579	0.285714	0.00443861
GO_CELLULAR_RESPONSE_TO_INSULIN_STIMULUS	http://www.gsea-msigdb.org/gsea/msigdb/cards/GO_CELLULAR_RESPONSE_TO_INSULIN_STIMULUS	47	3519	12228	167	5.6873e-05	0.00108694	0.281437	0.00120787
GO_MITOTIC_SPINDLE_ASSEMBLY	http://www.gsea-msigdb.org/gsea/msigdb/cards/GO_MITOTIC_SPINDLE_ASSEMBLY	17	3519	12228	53	0.00298222	0.027023	0.320755	0.0278681
GO_RESPONSE_TO_INSULIN	http://www.gsea-msigdb.org/gsea/msigdb/cards/GO_RESPONSE_TO_INSULIN	55	3519	12228	201	3.34002e-05	0.000706471	0.273632	0.000785907
GO_OXIDATIVE_PHOSPHORYLATION	http://www.gsea-msigdb.org/gsea/msigdb/cards/GO_OXIDATIVE_PHOSPHORYLATION	33	3519	12228	124	0.00190521	0.0191795	0.266129	0.0201227
GO_MITOTIC_SPINDLE_ORGANIZATION	http://www.gsea-msigdb.org/gsea/msigdb/cards/GO_MITOTIC_SPINDLE_ORGANIZATION	33	3519	12228	101	2.91695e-05	0.000636655	0.326733	0.000708443
GO_MITOTIC_CELL_CYCLE_CHECKPOINT	http://www.gsea-msigdb.org/gsea/msigdb/cards/GO_MITOTIC_CELL_CYCLE_CHECKPOINT	43	3519	12228	153	0.000119017	0.00197837	0.281046	0.00220339
GO_CELLULAR_RESPONSE_TO_STEROID_HORMONE_STIMULUS	http://www.gsea-msigdb.org/gsea/msigdb/cards/GO_CELLULAR_RESPONSE_TO_STEROID_HORMONE_STIMULUS	52	3519	12228	186	2.88357e-05	0.0006312	0.27957	0.000702074
GO_STEROID_HORMONE_MEDIATED_SIGNALING_PATHWAY	http://www.gsea-msigdb.org/gsea/msigdb/cards/GO_STEROID_HORMONE_MEDIATED_SIGNALING_PATHWAY	39	3519	12228	141	0.000343229	0.00469058	0.276596	0.00514948
GO_SPINDLE_ASSEMBLY	http://www.gsea-msigdb.org/gsea/msigdb/cards/GO_SPINDLE_ASSEMBLY	26	3519	12228	95	0.0036298	0.0315616	0.273684	0.0326449
GO_REGULATION_OF_STEROID_BIOSYNTHETIC_PROCESS	http://www.gsea-msigdb.org/gsea/msigdb/cards/GO_REGULATION_OF_STEROID_BIOSYNTHETIC_PROCESS	26	3519	12228	70	1.63358e-05	0.000386818	0.371429	0.000429722
GO_REGULATION_OF_STEROID_METABOLIC_PROCESS	http://www.gsea-msigdb.org/gsea/msigdb/cards/GO_REGULATION_OF_STEROID_METABOLIC_PROCESS	26	3519	12228	87	0.000921239	0.0104629	0.298851	0.011132
GO_C21_STEROID_HORMONE_BIOSYNTHETIC_PROCESS	http://www.gsea-msigdb.org/gsea/msigdb/cards/GO_C21_STEROID_HORMONE_BIOSYNTHETIC_PROCESS	8	3519	12228	17	0.00275724	0.0256837	0.470588	0.026499
GO_DNA_INTEGRITY_CHECKPOINT	http://www.gsea-msigdb.org/gsea/msigdb/cards/GO_DNA_INTEGRITY_CHECKPOINT	41	3519	12228	145	0.000146413	0.00233579	0.282759	0.00260255
GO_CELL_CYCLE_CHECKPOINT	http://www.gsea-msigdb.org/gsea/msigdb/cards/GO_CELL_CYCLE_CHECKPOINT	59	3519	12228	198	9.36082e-07	3.13276e-05	0.29798	3.58783e-05
GO_ESTABLISHMENT_OF_MITOTIC_SPINDLE_LOCALIZATION	http://www.gsea-msigdb.org/gsea/msigdb/cards/GO_ESTABLISHMENT_OF_MITOTIC_SPINDLE_LOCALIZATION	13	3519	12228	36	0.00282648	0.02614	0.361111	0.0269257
GO_RESPONSE_TO_OXIDATIVE_STRESS	http://www.gsea-msigdb.org/gsea/msigdb/cards/GO_RESPONSE_TO_OXIDATIVE_STRESS	76	3519	12228	339	0.00136671	0.0147651	0.224189	0.015503
GO_SPINDLE_ORGANIZATION	http://www.gsea-msigdb.org/gsea/msigdb/cards/GO_SPINDLE_ORGANIZATION	44	3519	12228	154	6.55002e-05	0.00123304	0.285714	0.00137034
GO_GONADOTROPIN_SECRETION	http://www.gsea-msigdb.org/gsea/msigdb/cards/GO_GONADOTROPIN_SECRETION	5	3519	12228	6	0.000560506	0.00696471	0.833333	0.00751323
GO_INSULIN_SECRETION_INVOLVED_IN_CELLULAR_RESPONSE_TO_GLUCOSE_STIMULUS	http://www.gsea-msigdb.org/gsea/msigdb/cards/GO_INSULIN_SECRETION_INVOLVED_IN_CELLULAR_RESPONSE_TO_GLUCOSE_STIMULUS	16	3519	12228	52	0.00614711	0.0465204	0.307692	0.0472322
GO_REGULATION_OF_INSULIN_SECRETION	http://www.gsea-msigdb.org/gsea/msigdb/cards/GO_REGULATION_OF_INSULIN_SECRETION	34	3519	12228	117	0.000296891	0.0041247	0.290598	0.00452344
GO_REGULATION_OF_STEROID_HORMONE_BIOSYNTHETIC_PROCESS	http://www.gsea-msigdb.org/gsea/msigdb/cards/GO_REGULATION_OF_STEROID_HORMONE_BIOSYNTHETIC_PROCESS	5	3519	12228	8	0.00393142	0.0327112	0.625	0.0336313
GO_STEROID_HORMONE_BIOSYNTHETIC_PROCESS	http://www.gsea-msigdb.org/gsea/msigdb/cards/GO_STEROID_HORMONE_BIOSYNTHETIC_PROCESS	13	3519	12228	36	0.00282648	0.02614	0.361111	0.0269257
Overrepresentation analysis in granulosa cells
pathway	description	in_set_df	df	n_df	in_set	p_value	p_value_adj	gene_ratio	p_value_adj_final
HALLMARK_DNA_REPAIR	http://www.gsea-msigdb.org/gsea/msigdb/cards/HALLMARK_DNA_REPAIR	59	2765	14174	147	4.33541e-17	1.08385e-15	0.401361	4.77967e-15
HALLMARK_G2M_CHECKPOINT	http://www.gsea-msigdb.org/gsea/msigdb/cards/HALLMARK_G2M_CHECKPOINT	38	2765	14174	194	0.00385875	0.00838859	0.195876	0.0374131
HALLMARK_APOPTOSIS	http://www.gsea-msigdb.org/gsea/msigdb/cards/HALLMARK_APOPTOSIS	39	2765	14174	148	4.92841e-06	3.52029e-05	0.263514	0.000123361
HALLMARK_ESTROGEN_RESPONSE_LATE	http://www.gsea-msigdb.org/gsea/msigdb/cards/HALLMARK_ESTROGEN_RESPONSE_LATE	35	2765	14174	158	0.000604105	0.00188783	0.221519	0.00792932
HALLMARK_FATTY_ACID_METABOLISM	http://www.gsea-msigdb.org/gsea/msigdb/cards/HALLMARK_FATTY_ACID_METABOLISM	48	2765	14174	144	9.51747e-11	9.51747e-10	0.333333	6.62308e-09
KEGG_NUCLEOTIDE_EXCISION_REPAIR	http://www.gsea-msigdb.org/gsea/msigdb/cards/KEGG_NUCLEOTIDE_EXCISION_REPAIR	15	2765	14174	43	0.000152048	0.0019504	0.348837	0.00251584
REACTOME_CELL_CYCLE	http://www.gsea-msigdb.org/gsea/msigdb/cards/REACTOME_CELL_CYCLE	128	2765	14174	602	1.48864e-09	7.55146e-08	0.212625	8.49216e-08
REACTOME_MITOCHONDRIAL_FATTY_ACID_BETA_OXIDATION	http://www.gsea-msigdb.org/gsea/msigdb/cards/REACTOME_MITOCHONDRIAL_FATTY_ACID_BETA_OXIDATION	12	2765	14174	36	0.00109044	0.0106748	0.333333	0.013096
REACTOME_CELL_CYCLE_MITOTIC	http://www.gsea-msigdb.org/gsea/msigdb/cards/REACTOME_CELL_CYCLE_MITOTIC	104	2765	14174	494	8.61664e-08	3.15284e-06	0.210526	3.46224e-06
REACTOME_CELL_CYCLE_CHECKPOINTS	http://www.gsea-msigdb.org/gsea/msigdb/cards/REACTOME_CELL_CYCLE_CHECKPOINTS	56	2765	14174	263	5.57679e-05	0.000824331	0.212928	0.00107928
REACTOME_NUCLEOTIDE_EXCISION_REPAIR	http://www.gsea-msigdb.org/gsea/msigdb/cards/REACTOME_NUCLEOTIDE_EXCISION_REPAIR	33	2765	14174	109	9.62119e-07	2.44028e-05	0.302752	2.90471e-05
REACTOME_DNA_REPAIR	http://www.gsea-msigdb.org/gsea/msigdb/cards/REACTOME_DNA_REPAIR	68	2765	14174	291	2.98268e-07	9.11963e-06	0.233677	1.0415e-05
REACTOME_APC_C_CDH1_MEDIATED_DEGRADATION_OF_CDC20_AND_OTHER_APC_C_CDH1_TARGETED_PROTEINS_IN_LATE_MITOSIS_EARLY_G1	http://www.gsea-msigdb.org/gsea/msigdb/cards/REACTOME_APC_C_CDH1_MEDIATED_DEGRADATION_OF_CDC20_AND_OTHER_APC_C_CDH1_TARGETED_PROTEINS_IN_LATE_MITOSIS_EARLY_G1	26	2765	14174	71	2.23488e-07	7.12607e-06	0.366197	8.00314e-06
REACTOME_SUMOYLATION_OF_DNA_DAMAGE_RESPONSE_AND_REPAIR_PROTEINS	http://www.gsea-msigdb.org/gsea/msigdb/cards/REACTOME_SUMOYLATION_OF_DNA_DAMAGE_RESPONSE_AND_REPAIR_PROTEINS	19	2765	14174	71	0.00102457	0.0101637	0.267606	0.0124419
REACTOME_PROTEIN_REPAIR	http://www.gsea-msigdb.org/gsea/msigdb/cards/REACTOME_PROTEIN_REPAIR	4	2765	14174	6	0.00309891	0.0267057	0.666667	0.0312406
REACTOME_MAPK_FAMILY_SIGNALING_CASCADES	http://www.gsea-msigdb.org/gsea/msigdb/cards/REACTOME_MAPK_FAMILY_SIGNALING_CASCADES	45	2765	14174	238	0.00361609	0.030457	0.189076	0.0355354
REACTOME_MAPK6_MAPK4_SIGNALING	http://www.gsea-msigdb.org/gsea/msigdb/cards/REACTOME_MAPK6_MAPK4_SIGNALING	27	2765	14174	86	4.23817e-06	8.59964e-05	0.313953	0.000107733
REACTOME_DNA_DOUBLE_STRAND_BREAK_REPAIR	http://www.gsea-msigdb.org/gsea/msigdb/cards/REACTOME_DNA_DOUBLE_STRAND_BREAK_REPAIR	33	2765	14174	138	0.000197187	0.00244512	0.23913	0.00311562
REACTOME_HOMOLOGY_DIRECTED_REPAIR	http://www.gsea-msigdb.org/gsea/msigdb/cards/REACTOME_HOMOLOGY_DIRECTED_REPAIR	30	2765	14174	110	2.88472e-05	0.000464519	0.272727	0.000599679
REACTOME_GLOBAL_GENOME_NUCLEOTIDE_EXCISION_REPAIR_GG_NER	http://www.gsea-msigdb.org/gsea/msigdb/cards/REACTOME_GLOBAL_GENOME_NUCLEOTIDE_EXCISION_REPAIR_GG_NER	22	2765	14174	84	0.000589525	0.00632606	0.261905	0.00776433
REACTOME_TRANSCRIPTION_COUPLED_NUCLEOTIDE_EXCISION_REPAIR_TC_NER	http://www.gsea-msigdb.org/gsea/msigdb/cards/REACTOME_TRANSCRIPTION_COUPLED_NUCLEOTIDE_EXCISION_REPAIR_TC_NER	27	2765	14174	78	4.91202e-07	1.40559e-05	0.346154	1.61193e-05
REACTOME_TP53_REGULATES_TRANSCRIPTION_OF_DNA_REPAIR_GENES	http://www.gsea-msigdb.org/gsea/msigdb/cards/REACTOME_TP53_REGULATES_TRANSCRIPTION_OF_DNA_REPAIR_GENES	19	2765	14174	61	0.000122021	0.00161154	0.311475	0.00211449
REACTOME_FATTY_ACID_METABOLISM	http://www.gsea-msigdb.org/gsea/msigdb/cards/REACTOME_FATTY_ACID_METABOLISM	37	2765	14174	143	1.33378e-05	0.000230631	0.258741	0.000297434
REACTOME_ESTROGEN_DEPENDENT_GENE_EXPRESSION	http://www.gsea-msigdb.org/gsea/msigdb/cards/REACTOME_ESTROGEN_DEPENDENT_GENE_EXPRESSION	26	2765	14174	99	0.000187168	0.00234696	0.262626	0.00299103
REACTOME_APC_C_MEDIATED_DEGRADATION_OF_CELL_CYCLE_PROTEINS	http://www.gsea-msigdb.org/gsea/msigdb/cards/REACTOME_APC_C_MEDIATED_DEGRADATION_OF_CELL_CYCLE_PROTEINS	29	2765	14174	83	1.48978e-07	4.88998e-06	0.349398	5.60066e-06
GO_FATTY_ACID_CATABOLIC_PROCESS	http://www.gsea-msigdb.org/gsea/msigdb/cards/GO_FATTY_ACID_CATABOLIC_PROCESS	25	2765	14174	97	0.000337355	0.00532554	0.257732	0.00482525
GO_FATTY_ACID_BETA_OXIDATION	http://www.gsea-msigdb.org/gsea/msigdb/cards/GO_FATTY_ACID_BETA_OXIDATION	18	2765	14174	69	0.00188031	0.0224685	0.26087	0.0205919
GO_TRANSCRIPTION_COUPLED_NUCLEOTIDE_EXCISION_REPAIR	http://www.gsea-msigdb.org/gsea/msigdb/cards/GO_TRANSCRIPTION_COUPLED_NUCLEOTIDE_EXCISION_REPAIR	25	2765	14174	73	1.61639e-06	4.96794e-05	0.342466	4.58383e-05
GO_CELL_CYCLE_PHASE_TRANSITION	http://www.gsea-msigdb.org/gsea/msigdb/cards/GO_CELL_CYCLE_PHASE_TRANSITION	111	2765	14174	551	3.43764e-07	1.24449e-05	0.201452	1.16713e-05
GO_POSTREPLICATION_REPAIR	http://www.gsea-msigdb.org/gsea/msigdb/cards/GO_POSTREPLICATION_REPAIR	16	2765	14174	49	0.000223776	0.00389154	0.326531	0.00348523
GO_REGULATION_OF_FATTY_ACID_METABOLIC_PROCESS	http://www.gsea-msigdb.org/gsea/msigdb/cards/GO_REGULATION_OF_FATTY_ACID_METABOLIC_PROCESS	19	2765	14174	71	0.00102457	0.0136307	0.267606	0.0124419
GO_REGULATION_OF_CELL_CYCLE_G2_M_PHASE_TRANSITION	http://www.gsea-msigdb.org/gsea/msigdb/cards/GO_REGULATION_OF_CELL_CYCLE_G2_M_PHASE_TRANSITION	54	2765	14174	201	4.09419e-08	1.82422e-06	0.268657	1.73906e-06
GO_MITOTIC_CELL_CYCLE	http://www.gsea-msigdb.org/gsea/msigdb/cards/GO_MITOTIC_CELL_CYCLE	178	2765	14174	903	5.84042e-10	3.89189e-08	0.197121	3.60417e-08
GO_NEGATIVE_REGULATION_OF_CELL_CYCLE_PROCESS	http://www.gsea-msigdb.org/gsea/msigdb/cards/GO_NEGATIVE_REGULATION_OF_CELL_CYCLE_PROCESS	59	2765	14174	298	0.000290878	0.00470023	0.197987	0.00423456
GO_DNA_REPAIR	http://www.gsea-msigdb.org/gsea/msigdb/cards/GO_DNA_REPAIR	111	2765	14174	497	1.01776e-09	6.38647e-08	0.22334	5.94423e-08
GO_NUCLEOTIDE_EXCISION_REPAIR_PREINCISION_COMPLEX_ASSEMBLY	http://www.gsea-msigdb.org/gsea/msigdb/cards/GO_NUCLEOTIDE_EXCISION_REPAIR_PREINCISION_COMPLEX_ASSEMBLY	12	2765	14174	30	0.000155999	0.00286244	0.4	0.0025527
GO_GLOBAL_GENOME_NUCLEOTIDE_EXCISION_REPAIR	http://www.gsea-msigdb.org/gsea/msigdb/cards/GO_GLOBAL_GENOME_NUCLEOTIDE_EXCISION_REPAIR	10	2765	14174	27	0.00112321	0.0146837	0.37037	0.0134238
GO_DOUBLE_STRAND_BREAK_REPAIR	http://www.gsea-msigdb.org/gsea/msigdb/cards/GO_DOUBLE_STRAND_BREAK_REPAIR	48	2765	14174	222	0.000124061	0.00242016	0.216216	0.00213935
GO_NEGATIVE_REGULATION_OF_MITOTIC_CELL_CYCLE	http://www.gsea-msigdb.org/gsea/msigdb/cards/GO_NEGATIVE_REGULATION_OF_MITOTIC_CELL_CYCLE	52	2765	14174	281	0.00298696	0.0328347	0.185053	0.0304025
GO_NUCLEOTIDE_EXCISION_REPAIR	http://www.gsea-msigdb.org/gsea/msigdb/cards/GO_NUCLEOTIDE_EXCISION_REPAIR	30	2765	14174	106	1.31613e-05	0.000327683	0.283019	0.00029471
GO_FATTY_ACID_BIOSYNTHETIC_PROCESS	http://www.gsea-msigdb.org/gsea/msigdb/cards/GO_FATTY_ACID_BIOSYNTHETIC_PROCESS	26	2765	14174	114	0.00185608	0.0222552	0.22807	0.0203712
GO_REGULATION_OF_CELL_CYCLE	http://www.gsea-msigdb.org/gsea/msigdb/cards/GO_REGULATION_OF_CELL_CYCLE	191	2765	14174	1024	1.27875e-08	6.3768e-07	0.186523	6.06138e-07
GO_RESPONSE_TO_EXTRACELLULAR_STIMULUS	http://www.gsea-msigdb.org/gsea/msigdb/cards/GO_RESPONSE_TO_EXTRACELLULAR_STIMULUS	76	2765	14174	397	0.00013354	0.00257176	0.191436	0.00227878
GO_FATTY_ACID_METABOLIC_PROCESS	http://www.gsea-msigdb.org/gsea/msigdb/cards/GO_FATTY_ACID_METABOLIC_PROCESS	65	2765	14174	292	3.19676e-06	9.18763e-05	0.222603	8.38679e-05
GO_CELL_CYCLE_G2_M_PHASE_TRANSITION	http://www.gsea-msigdb.org/gsea/msigdb/cards/GO_CELL_CYCLE_G2_M_PHASE_TRANSITION	64	2765	14174	256	4.811e-08	2.10621e-06	0.25	2.00874e-06
GO_CELL_CYCLE	http://www.gsea-msigdb.org/gsea/msigdb/cards/GO_CELL_CYCLE	293	2765	14174	1580	2.29487e-12	2.16005e-10	0.185443	1.92455e-10
GO_NEGATIVE_REGULATION_OF_CELL_CYCLE_G2_M_PHASE_TRANSITION	http://www.gsea-msigdb.org/gsea/msigdb/cards/GO_NEGATIVE_REGULATION_OF_CELL_CYCLE_G2_M_PHASE_TRANSITION	29	2765	14174	96	4.49824e-06	0.000124528	0.302083	0.000113462
GO_NUCLEOTIDE_EXCISION_REPAIR_DNA_INCISION	http://www.gsea-msigdb.org/gsea/msigdb/cards/GO_NUCLEOTIDE_EXCISION_REPAIR_DNA_INCISION	13	2765	14174	41	0.00116263	0.0150682	0.317073	0.0137443
GO_NEGATIVE_REGULATION_OF_ENDOTHELIAL_CELL_PROLIFERATION	http://www.gsea-msigdb.org/gsea/msigdb/cards/GO_NEGATIVE_REGULATION_OF_ENDOTHELIAL_CELL_PROLIFERATION	9	2765	14174	26	0.00338268	0.0360787	0.346154	0.0334585
GO_REGULATION_OF_CELL_CYCLE_PHASE_TRANSITION	http://www.gsea-msigdb.org/gsea/msigdb/cards/GO_REGULATION_OF_CELL_CYCLE_PHASE_TRANSITION	85	2765	14174	409	2.19691e-06	6.53863e-05	0.207824	6.00448e-05
GO_RECOMBINATIONAL_REPAIR	http://www.gsea-msigdb.org/gsea/msigdb/cards/GO_RECOMBINATIONAL_REPAIR	28	2765	14174	123	0.00130898	0.0166216	0.227642	0.0151459
GO_NUCLEOTIDE_EXCISION_REPAIR_DNA_DUPLEX_UNWINDING	http://www.gsea-msigdb.org/gsea/msigdb/cards/GO_NUCLEOTIDE_EXCISION_REPAIR_DNA_DUPLEX_UNWINDING	9	2765	14174	23	0.00125947	0.0161564	0.391304	0.0147294
GO_REGULATION_OF_CELL_CYCLE_PROCESS	http://www.gsea-msigdb.org/gsea/msigdb/cards/GO_REGULATION_OF_CELL_CYCLE_PROCESS	139	2765	14174	664	8.72225e-10	5.58728e-08	0.209337	5.17532e-08
GO_FATTY_ACID_DERIVATIVE_BIOSYNTHETIC_PROCESS	http://www.gsea-msigdb.org/gsea/msigdb/cards/GO_FATTY_ACID_DERIVATIVE_BIOSYNTHETIC_PROCESS	18	2765	14174	68	0.00157266	0.0193459	0.264706	0.0176152
GO_ANDROGEN_RECEPTOR_SIGNALING_PATHWAY	http://www.gsea-msigdb.org/gsea/msigdb/cards/GO_ANDROGEN_RECEPTOR_SIGNALING_PATHWAY	13	2765	14174	47	0.00448905	0.0456277	0.276596	0.0424191
GO_REGULATION_OF_MITOTIC_CELL_CYCLE	http://www.gsea-msigdb.org/gsea/msigdb/cards/GO_REGULATION_OF_MITOTIC_CELL_CYCLE	115	2765	14174	563	9.95849e-08	4.16597e-06	0.204263	3.95598e-06
GO_NEGATIVE_REGULATION_OF_CELL_CYCLE	http://www.gsea-msigdb.org/gsea/msigdb/cards/GO_NEGATIVE_REGULATION_OF_CELL_CYCLE	98	2765	14174	533	7.9764e-05	0.00164105	0.183865	0.00144934
GO_CELL_CYCLE_PROCESS	http://www.gsea-msigdb.org/gsea/msigdb/cards/GO_CELL_CYCLE_PROCESS	235	2765	14174	1184	4.04467e-13	4.23006e-11	0.19848	3.67466e-11
GO_BLOOD_VESSEL_ENDOTHELIAL_CELL_PROLIFERATION_INVOLVED_IN_SPROUTING_ANGIOGENESIS	http://www.gsea-msigdb.org/gsea/msigdb/cards/GO_BLOOD_VESSEL_ENDOTHELIAL_CELL_PROLIFERATION_INVOLVED_IN_SPROUTING_ANGIOGENESIS	6	2765	14174	12	0.00190364	0.0225383	0.5	0.0207078
GO_POSITIVE_REGULATION_OF_CELL_POPULATION_PROLIFERATION	http://www.gsea-msigdb.org/gsea/msigdb/cards/GO_POSITIVE_REGULATION_OF_CELL_POPULATION_PROLIFERATION	101	2765	14174	620	0.00432876	0.0442874	0.162903	0.0411567
GO_NEGATIVE_REGULATION_OF_CELL_POPULATION_PROLIFERATION	http://www.gsea-msigdb.org/gsea/msigdb/cards/GO_NEGATIVE_REGULATION_OF_CELL_POPULATION_PROLIFERATION	88	2765	14174	501	0.000827464	0.0114537	0.175649	0.0103825
GO_PROTEIN_REPAIR	http://www.gsea-msigdb.org/gsea/msigdb/cards/GO_PROTEIN_REPAIR	4	2765	14174	6	0.00309891	0.0336963	0.666667	0.0312406
GO_REGULATION_OF_CELL_POPULATION_PROLIFERATION	http://www.gsea-msigdb.org/gsea/msigdb/cards/GO_REGULATION_OF_CELL_POPULATION_PROLIFERATION	199	2765	14174	1133	6.19884e-07	2.11209e-05	0.17564	1.98768e-05
GO_MICROTUBULE_CYTOSKELETON_ORGANIZATION_INVOLVED_IN_MITOSIS	http://www.gsea-msigdb.org/gsea/msigdb/cards/GO_MICROTUBULE_CYTOSKELETON_ORGANIZATION_INVOLVED_IN_MITOSIS	32	2765	14174	133	0.000216906	0.00379838	0.240602	0.00339439
GO_NUCLEOTIDE_EXCISION_REPAIR_DNA_INCISION_3_TO_LESION	http://www.gsea-msigdb.org/gsea/msigdb/cards/GO_NUCLEOTIDE_EXCISION_REPAIR_DNA_INCISION_3_TO_LESION	9	2765	14174	22	0.00086278	0.0118554	0.409091	0.0107705
