## Supplementary Tables and Movie for "Superovulation and aging perturb oocyte-granulosa cell communication": Supplementary Table 5 - QC table for total RNAseq samples.csv

Barcode	Sample	Barcoded_Reads	No_of_UMIs	Trimmed_Reads	Unmapped_Reads	Mapped_Reads	Multimapped_Reads	Uniquely_Mapped_Reads	Exon_Reads	Exon_nUMIs	Exon_nUSSs	Exon_nUMIs_USSs	Ambiguous_Exon_Reads	Intron_Reads	Intron_nUMIs	Intron_nUSSs	Intron_nUMIs_USSs	Ambiguous_Intron_Reads	Gene_Reads	Gene_nUMIs	Gene_nUSSs	Gene_nUMIs_USSs	Intergenic_Reads	No_of_Genes	Mitochondrial_Reads	Ribosomal_Reads	Strand_Specificity	mito_percent	ribo_percent	cell
AGCCTCATAGTAGAGA	NO3MOC69	5215881	65525	4734277	645228	4089049	411990	3677059	3295287	2820027	2840199	2933800	29923	63908	56377	52429	57571	873	3359195	2876010	2892628	2991371	287068	17038	51258	226874	0.972	1.39399449396923	6.16998530619171	OC
GATTCTGCGACGAGAG	NO3MOC70	3812597	65521	3443371	458947	2984424	292350	2692074	2377715	2110671	2121124	2176510	20429	51121	46342	44628	47047	752	2428836	2156755	2165752	2223557	242057	16664	34915	143487	0.973	1.29695543287443	5.32997978510249	OC
TCGTAGTGAGACTTGG	NO3MOC71	3654621	65514	3394886	552750	2842136	309341	2532795	2255946	1974947	1983630	2041485	19673	45752	40867	39089	41646	631	2301698	2015627	2022719	2083131	210793	16334	38089	197051	0.972	1.50383272234824	7.77998219358456	OC
CTACGACAGAGTCCAA	NO3MOC72	9838413	65534	8357765	1299791	7057974	765763	6292211	5505184	4320079	4382097	4610330	50971	136334	112750	102877	116916	1967	5641518	4431755	4484974	4727246	597755	18989	88007	371869	0.974	1.39866574722304	5.90998935032535	OC
TAAGTGGTCTTAAGCC	NO3MOC73	4672382	65523	4139538	571827	3567711	365247	3202464	2868048	2403623	2420893	2507211	25732	56067	48610	46180	49777	811	2924115	2451939	2467073	2556988	251806	16581	50973	162685	0.975	1.59168065589496	5.07999465411633	OC
CGGACAACTCCGGATT	NO3MOC74	5640890	65520	3724697	1140125	2584572	504022	2080550	1758356	731421	761227	843613	24630	55455	32351	26832	34921	787	1813811	763718	788059	878534	241322	14082	41263	127329	0.968	1.98327365360121	6.1199682776189	OC
ATATGGATCTGTATTA	NO3MOC75	4023553	65509	3598681	654554	2944127	346500	2597627	2246787	1907731	1916816	1979367	20537	61189	53319	51024	54584	917	2307976	1960830	1967840	2033951	268197	17012	37769	211966	0.974	1.45398088332159	8.15998601800797	OC
GCGCAAGCTCACGCCG	NO3MOC76	8074236	65534	6966610	1627567	5339043	842778	4496265	3774438	2848028	2865067	3046919	37730	137672	108003	95952	114399	1973	3912110	2955442	2961019	3161318	544452	18306	105647	535954	0.972	2.34966133001502	11.9199824743426	OC
AAGATACTACTTACAT	NO3MOC77	5907286	65529	5241027	772585	4468442	510954	3957488	3435144	2839692	2857980	2974476	30997	90725	77335	72701	79650	1316	3525869	2916539	2930681	3054126	399306	18023	54339	225576	0.972	1.37306796634633	5.69997938085978	OC
GGAGCGTCGTCCGTGC	NO3MOC78	4531807	65527	3922939	634705	3288234	333395	2954839	2639206	2230200	2247141	2322481	22829	51507	44999	42847	46064	715	2690713	2274950	2289988	2368545	240582	16222	37475	199156	0.972	1.26825860901389	6.73999497096119	OC
ATGGCATGAAGGTACC	NO3MOC79	6999950	65534	5808474	1070983	4737491	572171	4165320	3636945	3115270	3136544	3258958	35403	96966	84961	74114	87974	1147	3733911	3199609	3210658	3346932	394859	17353	64397	322812	0.974	1.54602767614493	7.74999279767221	OC
GCAATGCAGGAACGTT	NO3MOC80	5716670	65528	5052241	682420	4369821	455652	3914169	3422694	2934510	2950593	3067220	32268	88607	78047	72369	80081	1246	3511301	3012015	3022962	3147301	369354	18155	63684	210582	0.976	1.62701201711015	5.3799925348139	OC
GTTCCAATAATTCTGC	NO3MOC81	4387394	65528	3485382	643672	2841710	321099	2520611	2216101	1936729	1945269	1997418	20638	52133	46614	42650	47562	675	2268234	1983123	1987919	2044980	231064	16344	23375	173418	0.971	0.927354518408434	6.87999854003652	OC
ACCTTGGCGGCCTCAT	NO3MOC82	4093039	65522	3368698	601437	2767261	291733	2475528	2188915	1989424	1997930	2043585	19820	49589	45846	42001	46577	640	2238504	2035057	2039931	2090162	216564	16124	29044	168335	0.972	1.17324465730139	6.79996348253787	OC
ATATCTCGATCTTAGT	NO3MOC83	4636272	65527	4001500	695917	3305583	362265	2943318	2613626	2290847	2298934	2369793	23970	58569	52539	47916	53699	715	2672195	2343086	2346850	2423492	246438	16387	43154	248121	0.971	1.46616845342569	8.42997596589971	OC
GCGCTCTAGCTCCGAC	NO3MOC84	4788829	65529	4060998	779163	3281835	345985	2935850	2597389	2305324	2317762	2377613	24316	61138	55272	50071	56355	716	2658527	2360284	2367833	2433968	252291	16531	30297	246317	0.972	1.03196689204149	8.38997223972614	OC
AACAGGTTATACCAAG	NO3MOC85	4271160	65522	3732956	585383	3147573	340737	2806836	2483948	2198240	2204447	2268371	23243	55427	50029	46091	51010	737	2539375	2248018	2250538	2319381	243481	16570	39921	182725	0.973	1.42227761080448	6.50999915919562	OC
CAACAATGCTTCACGG	NO3MOC88	4412740	65528	3775086	649278	3125808	336580	2789228	2452617	2194481	2201088	2260158	23798	59746	54361	49208	55441	751	2512363	2248549	2250296	2315599	252316	16496	36868	201103	0.971	1.32179943697683	7.20998785326979	OC
TGGTGGCATCCTGTAA	NO3MOC89	7882255	65534	6481561	1024885	5456676	578780	4877896	4325945	3660424	3693402	3841462	39717	95704	83994	75187	86386	1277	4421649	3743662	3768589	3927848	415253	18059	60428	283893	0.972	1.23881279961688	5.81998878204865	OC
AGGCAGAGAGAATGCC	NO3MOC90	9544366	65536	8545240	1356686	7188554	818433	6370121	5598740	4459575	4513786	4761266	53036	142133	118274	105853	123883	1912	5740873	4576625	4619639	4885149	574300	19324	97585	514705	0.972	1.53191752558546	8.07998780556916	OC
GAATGAGAGAGGCATT	NO3MOC91	4865954	65529	4206639	732616	3474023	405295	3068728	2688939	2376688	2383302	2460899	25188	66895	60167	53899	61659	785	2755834	2436539	2437201	2522558	286921	16807	45591	230768	0.971	1.48566441861253	7.5199887380048	OC
TGCGGCGTCCTCGGTA	NO3MOC92	6702675	65534	5878193	1014691	4863502	585713	4277789	3740987	3198847	3219129	3343619	35476	95780	83713	74177	86417	1109	3836767	3281945	3293306	3430036	404437	17473	58744	327678	0.971	1.37323276112964	7.65998509977935	OC
CATAATACTTCTAACG	NO3MOC93	3870513	65520	3448262	613902	2834360	339599	2494761	2185712	1958857	1962496	2014706	20859	54955	49770	44954	50840	591	2240667	2008408	2007450	2065546	232644	16064	33264	210308	0.968	1.33335417701335	8.42998587840679	OC
GATCTATCATGAGGCT	NO3MOC94	6047645	65531	5225918	874078	4351840	529317	3822523	3349479	2897242	2901989	3015549	32670	83421	73736	65972	75759	1013	3432900	2970497	2967961	3091308	355940	17228	59254	268723	0.974	1.55012801754234	7.02999040162741	OC
AGCTCGCTGCAGAATC	NO3MOC95	5901223	65534	5226241	907796	4318445	495369	3823076	3364952	2908838	2927084	3030421	32064	79038	70019	63213	72012	969	3443990	2978399	2990297	3102433	346053	17031	53736	295523	0.969	1.40556975587197	7.72997973359672	OC
CCGCGGTTAGCGCTAG	SO3MOC34	13045340	65535	12027518	1891550	10135968	1007713	9128255	8172923	5909077	6061378	6439601	72160	153018	118877	110034	125077	2118	8325941	6026348	6171412	6564678	728036	19263	86782	682793	0.972	0.950696491279001	7.47999480733174	OC
TTATAACCGATATCGA	SO3MOC35	30582295	65536	25657737	6437402	19220335	2560928	16659407	14347590	9224528	9638775	10514799	150694	491359	343689	301417	380477	6950	14838949	9561439	9940192	10895276	1662814	23093	338994	1764231	0.968	2.03485034011115	10.5899987916737	OC
GGACTTGGCGCAGACG	SO3MOC36	20213180	65536	16913888	6221155	10692733	1569594	9123139	7707490	5086056	5202145	5639161	80771	292355	209554	182226	227448	4168	7999845	5293243	5384371	5866609	1038355	20998	158255	1273590	0.972	1.73465514446289	13.9599977595431	OC
AAGTCCAATATGAGTA	SO3MOC37	20144036	65535	18190981	2853442	15337539	1531389	13806150	12393370	7951323	8260907	8956780	107808	223250	159555	145033	170431	3129	12616620	8107939	8405940	9127211	1078593	19805	160541	1046506	0.973	1.16282236539513	7.57999876866469	OC
ATCCACTGAGGTGCGT	SO3MOC38	25096680	65536	21750846	3837762	17913084	2123623	15789461	13881590	9247115	9601770	10449090	135457	342249	249336	214787	271801	4820	14223839	9491212	9816557	10720891	1425345	21161	221476	1266314	0.973	1.40268246015491	8.01999510939607	OC
GCTTGTCAGAACATAC	SO3MOC39	25411575	65536	21932086	3457450	18474636	1967824	16506812	14747267	9942109	10335663	11230129	135278	307078	230048	201379	246607	4126	15054345	10166911	10537042	11476736	1313063	21142	237064	1147223	0.974	1.43615859924981	6.94999737078244	OC
CAAGCTAGACATAGCG	SO3MOC40	20319634	65536	16829550	3363783	13465767	1708220	11757547	10306525	7352037	7528735	8157284	103802	281498	214834	176972	234997	3660	10588023	7563081	7705707	8392281	1062062	20399	225880	1144009	0.976	1.92114902878976	9.72999725197782	OC
AGTTCAGGCCAACAGA	SO3MOC42	332741968	65536	286229447	56766254	229463193	25627533	203835660	179625976	31188711	39570748	49860967	1649295	4426075	1177816	977904	1862283	53514	184052051	32292576	40548652	51723250	18080800	26732	2656978	19262469	0.976	1.30349027250678	9.44999957318558	OC
GACCTGAATTGGTGAG	SO3MOC43	32727783	65536	29822722	4691092	25131630	2693041	22438589	19867631	11950310	12668700	13852979	182770	425369	285690	251452	315787	5648	20293000	12228646	12920152	14168766	1957171	21815	189918	1546018	0.971	0.846390118380438	6.88999651448672	OC
CTCTCGTCTATAACCT	SO3MOC45	26315091	65534	24582394	2790551	21791843	2257617	19534226	17793696	4541318	5187199	6136320	161359	298617	107017	100618	129711	4442	18092313	4647029	5287817	6266031	1276112	18282	342500	949363	0.985	1.75333284257078	4.85999803626722	OC
CCAAGTCTAAGGATGA	SO3MOC46	23807215	65536	21302404	3455468	17846936	1635791	16211145	14545736	9246401	9627551	10573267	124622	307128	218521	184942	239975	3848	14852864	9459717	9812493	10813242	1229811	19986	283516	1314723	0.975	1.74889559004006	8.10999469809196	OC
TTGGACTCGGAAGCAG	SO3MOC47	32745440	65536	29965664	4943938	25021726	2629341	22392385	20082709	10411820	10979139	12308811	179230	383157	239706	209353	267330	5129	20465866	10645697	11188492	12576141	1742160	20708	343830	1816022	0.973	1.53547735089407	8.10999810873205	OC
GGCTTAAGTCGTGACC	SO3MOC48	19716826	65535	18313242	2854973	15458269	1595050	13863219	12385792	8227501	8493006	9243885	110729	250471	185770	165466	198958	3514	12636263	8409716	8658472	9442843	1112713	20276	185035	1100739	0.973	1.33471887012677	7.93999575423284	OC
AATCCGGACTACAGTT	SO3MOC49	29843905	65536	26240588	5085336	21155252	2324025	18831227	16699572	10225472	10730737	11895234	155393	379375	265471	224484	297793	4714	17078947	10484702	10955221	12193027	1592173	21013	300120	1755070	0.972	1.59373576666035	9.31999810739895	OC
CGGCGTGAGCGCCTGT	SO3MOC51	24871704	65535	22676026	3598903	19077123	2037157	17039966	15276754	8850349	9219981	10246459	138014	292099	195145	169570	214356	3761	15568853	9041614	9389551	10460815	1329338	20413	266335	1320597	0.975	1.56300194495693	7.74999785797695	OC
ATGTAAGTACTCTATG	SO3MOC52	31343178	65536	28091047	6301834	21789213	1998530	19790683	17716444	8491688	9052087	10166010	143471	355290	214790	180961	244986	4218	18071734	8701834	9233048	10410996	1571260	19418	415772	2604453	0.973	2.10084715115694	13.1599955393151	OC
GCACGGACGTCTCGCA	SO3MOC53	20177327	65535	17453712	4037258	13416454	1270552	12145902	10748975	6793958	7063870	7702482	88802	260772	185305	150753	206646	2778	11009747	6976102	7214623	7909128	1044575	18569	273593	1649413	0.973	2.25255398899151	13.5799959525443	OC
GGTACCTTAAGACGTC	SO3MOC54	6306001	65532	5506900	923966	4582934	431370	4151564	3720256	3032731	3060847	3198660	31010	75648	64362	58466	66352	996	3795904	3096615	3119313	3265012	323654	17071	86421	296006	0.974	2.08164922906163	7.12998763839363	OC
AACGTTCCGGAGTACT	SO3MOC55	6801084	65533	6213588	819298	5394290	530722	4863568	4390748	3584295	3608103	3782192	39672	74205	63726	59610	65471	1032	4464953	3647484	3667713	3847663	357911	17650	69797	253391	0.975	1.43509867652719	5.20998164310646	OC
GCAGAATTACCGGCCA	SO3MOC56	4725961	65528	3979958	844293	3135665	365975	2769690	2419947	2078992	2086216	2157330	22469	67013	58712	49587	60807	698	2486960	2137436	2135803	2218137	259563	16286	39875	294141	0.977	1.43969180666428	10.6199971838004	OC
GTCGGAGCGGTTATAA	SO3MOC59	4325197	65521	3595226	913634	2681592	323699	2357893	2064168	1753489	1740758	1825683	19240	61027	53299	42932	55452	637	2125195	1806536	1783690	1881135	212821	15539	40849	288370	0.98	1.73243654398228	12.229986687267	OC
CTTGGTATCCAAGTCC	SO3MOC60	4264809	65521	3664232	680605	2983627	380922	2602705	2305022	1957259	1950627	2032962	22283	55413	48461	43021	49695	722	2360435	2005477	1993648	2082657	219265	16084	37725	196243	0.981	1.44945354928814	7.53996323056205	OC
