## Supplementary Tables and Movie for "Superovulation and aging perturb oocyte-granulosa cell communication": Supplementary Table 7 - Ovulation rates for naturally and superovulated young and old mice.xlsx

### Sheet: Sheet1
Mouse ID	Ovulation Status	Age group	Ovulated healthy oocytes surrounded by GCs	Apoptotic oocytes	Oocyte without GCs	Total ovulated oocyte number per mouse	Experiment type
NO4	N	Y	6	0	0	6	SMART-seq2
NO5	N	Y	9	0	0	9	SMART-seq2
NO7	N	Y	8	0	1	9	SMART-seq2
NO30	N	Y	7	0	0	7	Total RNA seq
NO31	N	Y	6	0	0	6	Total RNA seq
NO32	N	Y	8	0	0	8	Total RNA seq
NO33	N	Y	7	0	0	7	Total RNA seq
SO47	S	Y	5	2	4	11	SMART-seq2
SO48	S	Y	7	5	0	12	SMART-seq2
SO49	S	Y	5	1	0	6	SMART-seq2
SO50	S	Y	19	0	6	25	SMART-seq2
SO67	S	Y	10	0	0	10	Total RNA seq
SO68	S	Y	14	0	0	14	Total RNA seq
SO69	S	Y	13	0	0	13	Total RNA seq
SO75	S	Y	20	0	0	20	IVF
SO76	S	Y	15	0	0	15	IVF
SO80	S	Y	21	0	4	25	IVF
SO81	S	Y	15	1	4	20	IVF
NO15	N	O	8	1	1	10	SMART-seq2
NO16	N	O	10	0	0	10	SMART-seq2
NO17	N	O	10	0	0	10	SMART-seq2
SO41	S	O	5	0	3	8	SMART-seq2
SO42	S	O	12	0	1	13	SMART-seq2
SO44	S	O	16	0	0	16	SMART-seq2
